# A PRDM16-CtBP1/2 Complex Interacts with HDAC1/2 to Regulate Transcriptional Programs of Neurogenesis and Guide Cortical Neuron Migration

**DOI:** 10.1101/2024.11.17.624022

**Authors:** Sophie Warren, Bader El Farran, Sungyun Kang, Adhyeta Choudhuri, Sen Xiong, Volker P. Brendel, José-Manuel Baizabal

**Affiliations:** Department of Biology, Indiana University, Bloomington, IN, 47405, USA; Department of Computer Science, Indiana University, Bloomington, IN, 47405, USA

## Abstract

Chromatin regulation of transcriptional enhancers plays a central role in cell fate specification and differentiation. However, how the coordinated activity of transcription factors and chromatin-modifying enzymes regulates enhancers in neural stem cells (NSCs) and dictates subsequent stages of neuronal differentiation and migration is not well understood. The histone methyltransferase PRDM16 is expressed in NSCs of the developing mouse and human cerebral cortex and is essential for determining the position of upper-layer cortical neurons. Here, we report that PRDM16 interacts with C-terminal binding protein 1 (CtBP1) and CtBP2 to control the transcriptional programs of cortical neurogenesis and regulate upper-layer neuron migration. PRDM16 and CtBP1/2 co-regulate enhancers by interacting with histone deacetylase 1 (HDAC1) and HDAC2, and lysine-specific demethylase 1 (LSD1). In addition, our results suggest that the CCCTC-binding factor CTCF plays a key role in recruiting CtBP1/2 to cortical enhancers. These findings underscore that reduced interactions between PRDM16 and ubiquitous chromatin regulators may contribute to neurodevelopmental deficits in patients with *PRDM16* haploinsufficiency.
