## Supplementary File 4 for "A PRDM16-CtBP1/2 Complex Interacts with HDAC1/2 to Regulate Transcriptional Programs of Neurogenesis and Guide Cortical Neuron Migration"

### Sheet: Direct_Targets_PRDM16 and CtBP2
1110002J07Rik		Predicted gene targets co-regulated by both PRDM16 and CtBP2 in the embryonic cortex.
1110004F10Rik
1110051M20Rik
1810058I24Rik
2610307P16Rik
2700094K13Rik
2810417H13Rik
2810454H06Rik
2900026A02Rik
4932441J04Rik
5330416C01Rik
5530401A14Rik
6430548M08Rik
A230028O05Rik
A830082K12Rik
A930004D18Rik
A930005H10Rik
Abcb10
Abcd2
Acsl5
Adam15
Adam17
Adamts6
Adat2
Adgrl2
Adi1
Adprh
Ahcyl1
Ajap1
Akap1
Akap5
Alg14
Alpl
Amotl2
Anapc2
Anks1b
Antxr2
Apba1
Apc
Apcdd1
Apitd1
Arfgef2
Arhgap21
Arhgef10l
Arid1a
Arid1b
Arid2
Arpc5l
Ascl1
Asns
Asphd2
Aste1
Atf7ip
Atg3
Athl1
Atp2c1
Atp5mc2
AW209491
Azi2
B4galnt4
Bach2
Basp1
Baz2b
Bbc3
Bbip1
BC002163
Bcl2l11
Bet1l
Blcap
Bmi1
Bmpr1b
Boc
Bola1
Brd3
Btbd9
Btd
Btg1
Btg2
C030037D09Rik
C1qtnf1
C920006O11Rik
Calm1
Calr4
Casp3
Cav1
Cbx5
Cby1
Ccdc110
Ccdc167
Ccdc82
Ccdc83
Ccdc88c
Ccdc9
Ccdc90b
Ccnk
Cdc25a
Cdc42se2
Cdh22
Cdh6
Cdk5r1
Cdk6
Cdkal1
Celsr1
Celsr2
Cemip
Cep120
Cep164
Cep85l
Cfap100
Cgn
Chd2
Chd7
Chd9
Chic2
Chordc1
Cited2
Clcc1
Clcn2
Clcn3
Clp1
Clpx
Cog1
Cog6
Col5a1
Commd3
Comtd1
Cops7b
Cox6a1
Cpne2
Crat
Csnk1e
Csnk1g3
Csrnp3
Ctbp2
Ctnna1
Ctnnb1
Ctnnbip1
Ctnnbl1
Ctnnd1
Cuedc1
Cxcr4
Cxxc4
Cyp46a1
Cyr61
D930015E06Rik
Dars
Dclre1b
Dcps
Ddah1
Ddx1
Ddx17
Dek
Dennd6b
Dffa
Dnajc13
Dnajc19
Dnajc21
Dnajc24
Dph5
Dph7
Dpp8
Dpysl3
Dtd1
Dtnbp1
Dusp10
Dusp18
Dynll1
Dynll2
Dyrk3
E130114P18Rik
Eapp
Eea1
Efcab11
Efna4
Efnb1
Egln3
Eif1b
Eif2d
Eif3m
Eif4e2
Elf3
Elovl5
Elp4
Elp6
Eml1
Enc1
Entpd6
Epc2
Epha3
Ephb3
Ercc6l2
Esd
Ezr
Fabp7
Fah
Fam118a
Fam131a
Fam19a5
Fam206a
Fam3c
Fam92b
Fan1
Fanci
Farp1
Fat4
Fbxo7
Fbxo9
Fbxw7
Fez1
Fgf18
Fhl3
Fip1l1
Fjx1
Fktn
Fndc3b
Focad
Foxp1
Foxp2
Foxp4
Fsd1l
Fst
Fstl1
Fstl5
Fut9
Fxr1
Fyn
Gadd45g
Galnt17
Gap43
Gas1
Gatc
Gcc1
Gcc2
Gfm1
Gins2
Git1
Gli2
Gli3
Glo1
Gm13375
Gm15831
Gm16283
Gm26604
Gm26803
Gm31294
Gm32137
Gm32184
Gm32498
Gm34157
Gm34507
Gm34684
Gm35116
Gm35187
Gm36101
Gm36170
Gm36188
Gm36356
Gm38414
Gm39081
Gm41209
Gm41734
Gm50351
Gm52065
Gm52881
Gm53441
Gm54054
Gm54117
Gm6145
Gm7931
Gm8899
Gm9936
Gnai3
Gnao1
Gng2
Gng5
Gnpda1
Gpalpp1
Gpam
Gpatch2
Gpc4
Gpm6b
Gpr63
Gse1
Gsk3b
Gtf2e1
Gtpbp1
Gt(ROSA)26Sor
Guf1
H2ac6
H2afj
Hacd1
Hacd3
Hdac11
Hdac2
Hes1
Hint1
Hipk1
Hist2h2aa2
Hist2h2ab
Hist2h2ac
Hist2h2bb
Hist2h2be
Hist2h3b
Hist2h3c2
Hist2h4
Hist4h4
Hivep1
Hivep2
Hmgb1
Hpcal1
Hps4
Hras
Hsf2
Ick
Id2
Id4
Ier5l
Ifit2
Ifitm2
Ifitm3
Igbp1
Igdcc3
Igdcc4
Igf2bp3
Igfbp2
Igfbp5
Ikbkap
Immp1l
Impdh2
Insm1
Iqgap2
Irf2bp2
Irs1
Irx1
Irx2
Islr2
Itga6
Jarid2
Jazf1
Jmjd1c
Josd1
Jrkl
Jun
Kat6b
Katnal1
Kcnj4
Kcnn2
Kdelr3
Kif1b
Kif20b
Kif21a
Kif26a
Klf13
Klf7
Klhl5
Klhl9
Lemd1
Lhpp
Lifr
Lims1
Lipg
Lmbrd2
Lmntd2
Lmo3
Lnx2
Lrfn2
Lrp4
Lrp8
Lrrc49
Lrrc4c
Lrrc56
Lrrc58
Lrrtm2
Lsr
Ltv1
Lxn
Lzic
Macroh2a2
Mad2l2
Magi1
Magi3
Maml3
Man2a1
Map1b
Map2k4
Map2k5
Map4k4
Mapkapk2
Marcks
Mast4
Mccc2
Med19
Meis1
Mest
Mfsd1
Mia3
Miat
Mipep
Mir100
Mir100hg
Mir3066
Mir6236
Mir6352
Mir692-1
Mir7089
Mir744
Mir7655
Mir8109
Mir9-2hg
Mir9b-2
Mirlet7a-2
Mkrn1
Mlf1
Mllt10
Mllt4
Mmaa
Mms22l
Mnd1
Mocs2
Mpped2
Mrpl32
Mrpl41
Mrps21
Mrps23
Msi1
Msi2
Msra
Msrb2
Mthfd1
Mtmr10
Mtmr11
Mtmr6
Mtus2
Myo18a
Mysm1
Naa15
Nadk2
Napepld
Nbea
Ncl
Ndc1
Ndnf
Ndnl2
Ndufc1
Ndufs4
Nedd1
Nek1
Nek6
Nelfb
Nfia
Nhsl1
Nipsnap2
Nktr
Nle1
Nmnat1
Nnt
Nol11
Nol4l
Nova1
Npas3
Npas4
Nr2f1
Nr4a2
Nr6a1
Nrarp
Nrbf2
Nrn1
Nt5dc2
Ntmt1
Ntpcr
Ntrk2
Nudt16
Nudt4
Nufip1
Nufip2
Nup133
Nus1
Nwd1
Odf2l
Olfm1
Olfml3
Oma1
Optc
Otud4
Otud7b
Palld
Parp11
Parva
Pax6
Pbxip1
Pcdh15
Pcdhb11
Pcdhb16
Pcdhb17
Pcdhb18
Pcdhb19
Pcdhb20
Pcdhb22
Pcdhb5
Pdcd4
Pde10a
Pde4b
Pde4dip
Pde6d
Pdss2
Peli2
Pex14
Pfdn4
Pgd
Pgs1
Phkb
Phrf1
Phtf1
Pigv
Pik3r4
Pipox
Pitpnc1
Pja1
Plekho1
Plk4
Plxnb1
Pml
Pmpcb
Pmvk
Poglut1
Pogz
Polr2h
Polr3a
Pou3f1
Ppif
Ppp1r15b
Ppp3ca
Prdm16
Prdm5
Prex1
Primpol
Prkacb
Prpf3
Psd3
Psma2
Psmb4
Psmb7
Psmc2
Psmd13
Ptch1
Ptdss2
Ptma
Ptn
Ptpn12
Ptprm
Ptprz1
Pygo2
Qk
Qrich1
Rab33b
Rabl2
Rabl3
Rad18
Rad23b
Rad51b
Ralb
Ralgps2
Ranbp2
Rasgef1b
Rb1
Rbm34
Rbms1
Rbpms2
Rcan1
Rcc2
Rcn1
Rdm1
Reep3
Rfx3
Rfx5
Rgs8
Rhou
Rnaseh1
Rnh1
Rpf1
Rpf2
Rpl35
Rpl37a
Rprd1b
Rps24
Rps6
Rps7
Rpsa
Rraga
Rragc
Rsad1
Rsbn1
Rspo3
Rsrc1
Rxra
Ryk
S1pr1
Sall1
Samd5
Samd8
Sars
Sc5d
Scarna2
Scarna8
Scpep1
Scrn2
Sdccag8
Sec22b
Sec22c
Selm
Sema3a
Sema5b
Sephs1
Setd3
Setd5
Setd7
Sf3a3
Sf3b4
Sf3b5
Sh3rf1
Shoc2
Siah3
Sipa1l1
Sipa1l2
Sirt3
Sirt4
Skida1
Skp2
Slc16a1
Slc1a3
Slc25a18
Slc35a5
Slc35e4
Slc35f1
Slc36a4
Slc4a7
Slpi
Smarca2
Smarcc1
Smim15
Smpdl3a
Snora62
Snx19
Snx27
Socs3
Sort1
Sox11
Sox2
Sox21
Sox2ot
Sox4
Sox6
Sox9
Spry2
Srgap3
Srp19
Srrd
Srsf1
Srsf9
Ssbp2
Ssna1
St7
Stam
Stard4
Stoml1
Ston1
Stox2
Stum
Sulf2
Syne2
Tacc2
Taf13
Taf1a
Taf7
Tal2
Tamm41
Taok1
Tbcc
Tcf7l2
Tdp1
Tead1
Tenm4
Tfb1m
Tfip11
Tgfb3
Thnsl1
Thumpd3
Ticrr
Timm10
Timm22
Timmdc1
Tipin
Tle1
Tle4
Tmcc1
Tmem120a
Tmem167b
Tmem176a
Tmem183a
Tmem184c
Tmem218
Tmem222
Tmem229b
Tmem38b
Tmem98
Tmx2
Tnrc6c
Tomm20
Top2b
Topbp1
Tox3
Tpst2
Trak1
Trappc12
Trdmt1
Triap1
Trim44
Trip4
Trp53
Trp53i13
Trp53rkb
Trpc1
Tsc22d1
Tssc1
Ttc19
Ttc9
Tubb2b
Tubb4b
Tube1
Tubgcp2
Tuft1
U2surp
Uaca
Ube2l6
Ube2n
Ube4b
Ubl3
Ulk4
Unc45a
Usp24
Uspl1
Utp11l
Vangl2
Vdac2
Vezf1
Vim
Vldlr
Vps36
Vps37b
Vps45
Wasf2
Wbp11
Wdr47
Wdr5
Wdr95
Wdtc1
Wnt11
Wnt7a
Wtap
Wwc1
Xrcc5
Yars2
Yod1
Zbtb18
Zc3h11a
Zc3h6
Zdhhc5
Zeb1
Zfand3
Zfat
Zfhx3
Zfp217
Zfp335os
Zfp36l1
Zfp41
Zfp423
Zfp438
Zfp46
Zfp462
Zfp503
Zfp511
Zfp532
Zfp536
Zfp608
Zfp609
Zfp664
Zkscan6
Zmat2
Zmiz1
Zmiz1os1
Zmynd19
Znhit6
Zswim6

### Sheet: Dysregulated Direct targets 
1110002J07Rik		Predicted gene targets co-regulated by both PRDM16 and CtBP2 that show differential gene expression in the E15.5 Prdm16 KO cortex and/or the Ctbp1/2 knocked down NSCs in vitro (Baizabal et al., 2018 and this study).
2900026A02Rik
A930004D18Rik
Adam15
Ajap1
Akap5
Anks1b
Apba1
Ascl1
Asphd2
B4galnt4
Baz2b
Bmi1
Brd3
C030037D09Rik
Calr4
Cav1
Cdc42se2
Cdh22
Cdk5r1
Cdk6
Celsr1
Cep164
Cep85l
Chd7
Chic2
Col5a1
Csrnp3
Ctbp2
Cxxc4
Cyp46a1
Dennd6b
Dffa
Dpysl3
Dyrk3
E130114P18Rik
Efna4
Epha3
Esd
Ezr
Fah
Fanci
Fat4
Fhl3
Foxp2
Fst
Fstl1
Fstl5
Fut9
Fyn
Galnt17
Gap43
Gm26604
Gm34684
Gm35116
Gm41734
Gng2
Gpc4
Gpr63
Gt(ROSA)26Sor
Hivep2
Id2
Id4
Ifit2
Ifitm2
Igf2bp3
Igfbp5
Insm1
Irx1
Islr2
Itga6
Jarid2
Jazf1
Jmjd1c
Kat6b
Kcnn2
Kdelr3
Kif26a
Klhl5
Lemd1
Lhpp
Lifr
Lmo3
Lnx2
Lrfn2
Lrp4
Lrrc4c
Lrrtm2
Lsr
Macroh2a2
Man2a1
Marcks
Meis1
Miat
Mir9-2hg
Mlf1
Mpped2
Msrb2
Ndnf
Nek6
Nova1
Npas3
Nrarp
Nrn1
Nt5dc2
Ntrk2
Nudt4
Optc
Palld
Parva
Pcdh15
Pcdhb17
Pcdhb20
Pdcd4
Pde4b
Peli2
Pml
Pou3f1
Ptma
Ptn
Ptprz1
Rasgef1b
Rbms1
Rcc2
Reep3
Rfx3
Rgs8
Rps7
Rsbn1
Samd8
Sh3rf1
Siah3
Sipa1l1
Slc35f1
Slc36a4
Slpi
Socs3
Sox11
Sox2
Sox21
Sox2ot
Sox4
Ssbp2
Ston1
Stum
Tacc2
Taf7
Tcf7l2
Tenm4
Tfb1m
Tgfb3
Tle1
Tle4
Tmem120a
Top2b
Tox3
Tubb4b
Tuft1
Uaca
Ube2l6
Vangl2
Vim
Wwc1
Yod1
Zc3h11a
Zfp36l1
Zfp608
Zmiz1os1
Zswim6
